# Activation of Toll and IMD pathways in the *Drosophila* brain following local and systemic bacterial infection

**DOI:** 10.1101/2025.10.20.683553

**Authors:** Sameekshya Mainali, Isaac Toles, Paige Magid, Jordan Grammer, Lauren Harper, Elizabeth Kitchens, Kaitlin Davis, Stanislava Chtarbanova

**Affiliations:** Department of Biological Sciences, University of Alabama, Tuscaloosa, AL-35487; Center for Convergent Bioscience and Medicine, University of Alabama, Tuscaloosa, AL-35487; Alabama Life Research Institute, University of Alabama, Tuscaloosa, AL-35487

**Keywords:** Brain infection, innate immunity, NF-κB, *Drosophila melanogaster*, antimicrobial peptides, glia

## Abstract

Brain infections are often life-threatening and have been linked to the development of neurodegenerative diseases. The fruit fly *Drosophila melanogaster* is a valuable experimental model to study immunity and the pathophysiology of brain infections. The exact cellular pathways through which brain-specific immune responses are mounted in *Drosophila*, however, remain poorly characterized. Here, we investigated how brain-specific or systemic infection with *Micrococcus luteus* and *Escherichia coli* bacteria activates the *Drosophila* NF-κB innate immune pathways Toll and immune deficiency (IMD) in the central nervous system of the fly. We tested the hypothesis that these pathways are acutely activated in the *Drosophila* brain, and that their activation persists over time, even if bacteria have been cleared. We demonstrate that in control genotypes, brain-specific bacterial infection leads to *Drosomycin* (*Drs*, Toll pathway) and *Diptericin B* (*DiptB*, IMD pathway) upregulation and that glia appear to be the primary cell type mounting this immune response at both early and later stages of infection, although some activation is observed in neurons as well. We show that the upregulation of *Drs* and *DiptB* expression also depends on canonical components of the Toll and IMD pathways, respectively. Interestingly, we found that systemic infection with *M. luteus* leads to brain-specific *Drs* activation and that signals from the fat body and hemocytes can activate the Toll pathway in the brain, pointing to an inter-organ communication. Together, these results contribute to our understanding of how non-lethal bacterial infections result in activation of NF-κB immunity in *Drosophila* brain that could potentially be targeted to prevent progression of neurodegeneration.

**Highlights:**

- Brain immunity is induced following bacterial brain infection and depends on canonical NF-κB pathway components.
- NF-κB signaling pathways are induced acutely and persist over time after bacterial brain infection.
- Host functional immunity clears bacteria in the brain post-bacterial brain infection.
- Glia are the main brain cell type in which NF-κB immunity is induced at both early and later stages of bacterial infection.
