## Supplemental Tables 1-4 for "Activation of Toll and IMD pathways in the *Drosophila* brain following local and systemic bacterial infection"

### Sheet: Table S1
	Table S1. Statistical analysis for main Figure 1.
	Fig 1. A y[1]w[67C23] vs Tak1[2] and DreddB[118]
	Tukey's multiple comparisons test	Mean Diff.	95.00% CI of diff.	Below threshold?	Summary	Adjusted P Value		Table Analyzed
	Non-injected: y[1]w[67C23] vs. E. coli Brain:y[1]w[67C23]	-7.268	-10.80 to -3.733	Yes	****	<0.0001		Two-way ANOVA	Ordinary
	Non-injected: y[1]w[67C23] vs. Sterile injury Brain: y[1]w[67C23]	-4.239	-7.774 to -0.7042	Yes	**	0.0062		Alpha	0.05
	Non-injected: y[1]w[67C23] vs. E. coli Thorax: y[1]w[67C23]	-2.106	-5.641 to 1.428	No	ns	0.7636
	Sterile injury Brain: y[1]w[67C23] vs. E. coli Brain: y[1]w[67C23]	-3.029	-6.564 to 0.5054	No	ns	0.1769		Source of Variation	% of total variation	P value	P value summary	Significant?
	E. coli Brain: y[1]w[67C23] vs. E. coli Brain:Tak1[2]	6.642	3.107 to 10.18	Yes	****	<0.0001		Interaction	4.532	0.0158	*	Yes
	E. coli Brain: y[1]w[67C23] vs. E. coli Brain:Dredd[B118]	9.118	5.584 to 12.65	Yes	****	<0.0001		Treatment	34.92	<0.0001	****	Yes
	E. coliThorax: y[1]w[67C23] vs. E. coli Thorax:Tak1[2]	4.321	0.7867 to 7.856	Yes	**	0.0048		Genotype	54.09	<0.0001	****	Yes
	E. coli Thorax: y[1]w[67C23] vs. E. coli Thorax:Dredd[B118]	7.083	3.548 to 10.62	Yes	****	<0.0001
	E. coli Thorax:Tak1[2] vs. E. coli Thorax:DreddB118	2.761	-0.7734 to 6.296	No	ns	0.308
	E. coli Brain: y[1]w[67C23] vs. E. coli Thorax: y[1]w[67C23]	5.162	1.627 to 8.697	Yes	***	0.0003
	Fig 1. B w[1118] vs MyD88							Table Analyzed
	Non-injected:w[1118] vs. Sterile injury Brain:w[1118]	-6.871	-7.570 to -6.171	Yes	****	<0.0001
	Non-injected:w[1118] vs. M. luteus Brain:w[1118]	-9.263	-9.963 to -8.563	Yes	****	<0.0001		Two-way ANOVA	Ordinary
	Non-injected:w[1118] vs. M. luteus Thorax:w[1118]	-8.746	-9.446 to -8.047	Yes	****	<0.0001		Alpha	0.05
	Sterile injury Brain:w[1118] vs. M. luteus Brain:w[1118]	-2.392	-3.092 to -1.693	Yes	****	<0.0001
	M. luteus Brain:w[1118] vs. M. luteus Brain:MyD88	3.637	2.937 to 4.337	Yes	****	<0.0001		Source of Variation	% of total variation	P value	P value summary	Significant?
	M. luteus Brain:w[1118] vs. M. luteus Thorax:w[1118]	0.5165	-0.1832 to 1.216	No	ns	0.3279		Interaction	1.661	<0.0001	****	Yes
	M. luteus Thorax:w[1118] vs. M. luteus Thorax:MyD88	3.836	3.136 to 4.535	Yes	****	<0.0001		Treatment	70.4	<0.0001	****	Yes
								Genotype	27.55	<0.0001	****	Yes
	Fig 1. C Dipt-LacZ, Drs-GFP y[]1w* vs Dif[1]							Table Analyzed
	Non-injected:Dipt-LacZ, Drs-GFP y[1]w* vs. Sterile injury Brain:Dipt-LacZ, Drs-GFP y[1]w*	-0.9184	-3.580 to 1.743	No	ns	0.9888
	Non-injected:Dipt-LacZ, Drs-GFP y[1]w* vs. M. luteus Brain:Dipt-LacZ, Drs-GFP y[1]w*	-3.185	-5.846 to -0.5232	Yes	**	0.0089		Two-way ANOVA	Ordinary
	Non-injected:Dipt-LacZ, Drs-GFP y[1]w* vs. M. luteus Thorax:Dipt-LacZ, Drs-GFP y[1]w*	-2.604	-5.266 to 0.05705	No	ns	0.0596		Alpha	0.05
	Sterile injury Brain:Dipt-LacZ, Drs-GFP y[1]w* vs. M. luteus Brain:Dipt-LacZ, Drs-GFPy[1]w*	-2.266	-4.927 to 0.3953	No	ns	0.1575
	M. luteus Brain:Dipt-LacZ, Drs-GFP y[1]w* vs. M. luteus Brain:Dif[1]	3.992	1.330 to 6.653	Yes	***	0.0005		Source of Variation	% of total variation	P value	P value summary	Significant?
	M. luteus Brain:Dipt-LacZ, Drs-GFP y[1]w* vs. M. luteus Thorax:Dipt-LacZ, Drs-GFP y[1]w*	0.5802	-2.081 to 3.242	No	ns	0.9999		Interaction	5.125	0.0032	**	Yes
	M. luteus Thorax:Dipt-LacZ, Drs-GFP y[1]w* vs. M. luteus Thorax:Dif[1]	5.82	3.159 to 8.481	Yes	****	<0.0001		Treatment	37.82	<0.0001	****	Yes
								Genotype	51.56	<0.0001	****	Yes
	Tukey's multiple comparisons test	Mean Diff.	95.00% CI of diff.	Below threshold?	Summary	Adjusted P Value
	Fig. S1 A w[1118] vs MyD88 - BomS2 gene 24h p.i								Table Analyzed
	Non-injected:w[1118] vs. Sterile injury Brain:[w1118]	-2.857	-4.564 to -1.151	Yes	***	0.0003
	Non-injected:w[1118] vs. M.luteus Brain:MyD88	-2.365	-4.072 to -0.6590	Yes	**	0.0027			Two-way ANOVA	Ordinary
	Non-injected:w[1118] vs. M.luteus Thorax:[w1118]	-3.778	-5.485 to -2.072	Yes	****	<0.0001			Alpha	0.05
	Sterile injury Brain:w[1118] vs. Sterile injury BrainB:MyD88	0.731	-0.9754 to 2.437	No	ns	0.8702
	M.luteus Brain:w[1118] vs. M.luteus Brain:MyD88	2.017	0.3107 to 3.723	Yes	*	0.0129			Source of Variation	% of total variation	P value	P value summary	Significant?
	Sterile injury Thorax:w[1118] vs. Sterile injury Thorax:MyD88	0.9499	-0.7565 to 2.656	No	ns	0.626			Interaction	3.275	0.0628	ns	No
	M.luteus Thorax:w[1118] vs. M.luteus Thorax:MyD88	2.097	0.3905 to 3.803	Yes	**	0.009			Treatment	72.12	<0.0001	****	Yes
									Genotype	18.45	<0.0001	****	Yes
	Fig. S1 B y[1]w[67C23] 24h p.i - DiptB & Drs (cross talk)
	Non-injected: DiptB vs. Sterile injury Brain: DiptB	-7.058	-7.833 to -6.282	Yes	****	<0.0001			Table Analyzed
	Non-injected: DiptB vs. E.coli Brain :Drs	-8.257	-9.032 to -7.481	Yes	****	<0.0001
	Non-injected: DiptB vs. E.coli Thorax: DiptB	-4.107	-4.883 to -3.332	Yes	****	<0.0001			Two-way ANOVA	Ordinary
	Sterile injury Brain: DiptB vs. Sterile injury Brain:Drs	0.7725	-0.002968 to 1.548	No	ns	0.0514			Alpha	0.05
	E.coli Brain : DiptB vs. E.coli Brain :Drs	2.108	1.333 to 2.884	Yes	****	<0.0001
	Sterile injury Thorax: DiptB vs. Sterile injury Thorax:Drs	-0.3694	-1.145 to 0.4060	No	ns	0.7902			Source of Variation	% of total variation	P value	P value summary	Significant?
	E.coli Thorax: DiptB vs. E.coli Thorax:Drs	-0.4123	-1.188 to 0.3632	No	ns	0.6796			Interaction	2.609	<0.0001	****	Yes
									Treatment	96.68	<0.0001	****	Yes
									Genotype	0.2322	0.0055	**	Yes
	Fig. S1 C w[1118] 6h p i - DiptB & Drs (cross talk)
	Non-injected:Drs vs. Sterile injury Brain:Drs	-6.28	-7.144 to -5.416	Yes	****	<0.0001			Table Analyzed
	Non-injected:Drs vs. M.luteus Brain:DiptB	-6.908	-7.771 to -6.044	Yes	****	<0.0001
	Non-injected:Drs vs. M.luteus Thorax:Drs	-5.97	-6.834 to -5.106	Yes	****	<0.0001			Two-way ANOVA	Ordinary
	Sterile injury Brain:Drs vs. Sterile injury Brain:DiptB	-0.1621	-1.026 to 0.7017	No	ns	0.9995			Alpha	0.05
	M.luteus Brain:Drs vs. M.luteus Brain:DiptB	-0.4308	-1.294 to 0.4329	No	ns	0.7473
	Sterile injury Thorax:Drs vs. Sterile injury Thorax:DiptB	-0.4388	-1.303 to 0.4249	No	ns	0.7287			Source of Variation	% of total variation	P value	P value summary	Significant?
	M.luteus Thorax:Drs vs. M.luteus Thorax:DiptB	1.934	1.071 to 2.798	Yes	****	<0.0001			Interaction	4.223	<0.0001	****	Yes
									Treatment	94.78	<0.0001	****	Yes
									Genotype	0.000342	0.9348	ns	No

### Sheet: Table S2
	Table S2. Statistical analysis for main Figure 2.
	Fig 2. B Spz KD in Glia
									Table Analyzed
	Tukey's multiple comparisons test	Mean Diff.	95.00% CI of diff.	Below threshold?	Summary	Adjusted P Value
									Two-way ANOVA	Ordinary
	Non-injected:RepoGal4>+ vs. Sterile injury Brain:RepoGal4>+	-8.243	-9.064 to -7.423	Yes	****	<0.0001			Alpha	0.05
	Non-injected:RepoGal4>+ vs. M. luteus Brain:RepoGal4>+	-13.56	-14.38 to -12.74	Yes	****	<0.0001
	Non-injected:RepoGal4>+ vs. M. luteus Thorax:RepoGal4>+	-9.686	-10.51 to -8.865	Yes	****	<0.0001			Source of Variation	% of total variation	P value	P value summary	Significant?
	Non-injected:Repo Gal4>spz RNAi vs. Sterile injury Brain:Repo Gal4>spz RNAi	-5.58	-6.401 to -4.760	Yes	****	<0.0001			Interaction	4.239	<0.0001	****	Yes
	Non-injected:Repo Gal4>spz RNAi vs. M. luteus Brain:Repo Gal4>spz RNAi	-11.88	-12.70 to -11.06	Yes	****	<0.0001			Treatment	55.99	<0.0001	****	Yes
	Non-injected:Repo Gal4>spz RNAi vs. Sterile injury Thorax:Repo Gal4>spz RNAi	-1.833	-2.653 to -1.012	Yes	****	<0.0001			Genotype	39.58	<0.0001	****	Yes
	Non-injected:Repo Gal4>spz RNAi vs. M. luteus Thorax:Repo Gal4>spz RNAi	-4.271	-5.091 to -3.450	Yes	****	<0.0001
	Sterile injury Brain:RepoGal4>+ vs. M. luteus Brain:RepoGal4>+	-5.315	-6.136 to -4.494	Yes	****	<0.0001
	Sterile injury Brain:Repo Gal4>spz RNAi vs. M. luteus Brain:Repo Gal4>spz RNAi	-6.296	-7.117 to -5.476	Yes	****	<0.0001
	M. luteus Brain:RepoGal4>+ vs. M. luteus Brain:Repo Gal4>spz RNAi	4.833	4.013 to 5.654	Yes	****	<0.0001
	M. luteus Brain:RepoGal4>+ vs. M. luteus Thorax:RepoGal4>+	3.872	3.052 to 4.693	Yes	****	<0.0001
	Sterile injury Thorax:RepoGal4>+ vs. M. luteus Thorax:RepoGal4>+	-6.106	-6.926 to -5.285	Yes	****	<0.0001
	Sterile injury Thorax:Repo Gal4>spz RNAi vs. M. luteus Thorax:Repo Gal4>spz RNAi	-2.438	-3.259 to -1.617	Yes	****	<0.0001
	M. luteus Thorax:RepoGal4>+ vs. M. luteus Thorax:Repo Gal4>spz RNAi	8.567	7.746 to 9.388	Yes	****	<0.0001
									Table Analyzed
	Fig 2. C Spz KD in fatbody
	Non-injected:ppl Gal4>+ vs. Sterile injury Brain:ppl Gal4>+	-7.017	-7.478 to -6.556	Yes	****	<0.0001			Two-way ANOVA	Ordinary
	Non-injected:ppl Gal4>+ vs. M. luteus Brain:ppl Gal4>+	-12.65	-13.11 to -12.19	Yes	****	<0.0001			Alpha	0.05
	Non-injected:ppl Gal4>+ vs. M. luteus Thorax:ppl Gal4>+	-9.247	-9.708 to -8.786	Yes	****	<0.0001
	Non-injected:ppl Gal4>spz RNAi vs. Sterile injury Brain:ppl Gal4>spz RNAi	-4.326	-4.787 to -3.865	Yes	****	<0.0001			Source of Variation	% of total variation	P value	P value summary	Significant?
	Non-injected:ppl Gal4>spz RNAi vs. M. luteus Brain:ppl Gal4>spz RNAi	-6.876	-7.337 to -6.415	Yes	****	<0.0001			Interaction	6.479	<0.0001	****	Yes
	Non-injected:ppl Gal4>spz RNAi vs. Sterile injury Thorax:ppl Gal4>spz RNAi	-0.7422	-1.203 to -0.2810	Yes	***	0.0002			Treatment	40.97	<0.0001	****	Yes
	Non-injected:ppl Gal4>spz RNAi vs. M. luteus Thorax:ppl Gal4>spz RNAi	-2.653	-3.114 to -2.192	Yes	****	<0.0001			Genotype	52.48	<0.0001	****	Yes
	Sterile injury Brain:ppl Gal4>+ vs. M. luteus Brain:ppl Gal4>+	-5.635	-6.096 to -5.174	Yes	****	<0.0001
	Sterile injury Brain:ppl Gal4>spz RNAi vs. M. luteus Brain:ppl Gal4>spz RNAi	-2.55	-3.011 to -2.089	Yes	****	<0.0001
	M. luteus Brain:ppl Gal4>+ vs. M. luteus Brain:ppl Gal4>spz RNAi	8.735	8.273 to 9.196	Yes	****	<0.0001
	M. luteus Brain:ppl Gal4>+ vs. M. luteus Thorax:ppl Gal4>+	3.405	2.943 to 3.866	Yes	****	<0.0001
	Sterile injury Thorax:ppl Gal4>+ vs. M. luteus Thorax:ppl Gal4>+	-7.023	-7.484 to -6.562	Yes	****	<0.0001
	Sterile injury Thorax:ppl Gal4>spz RNAi vs. M. luteus Thorax:ppl Gal4>spz RNAi	-1.911	-2.372 to -1.449	Yes	****	<0.0001
	M. luteus Thorax:ppl Gal4>+ vs. M. luteus Thorax:ppl Gal4>spz RNAi	9.553	9.092 to 10.01	Yes	****	<0.0001
	Fig 2. D Spz KD in Hemocyte								Table Analyzed
	Non-injected:Hml Gal4>+ vs. Sterile injury Brain:Hml Gal4>+	-7.35	-7.947 to -6.752	Yes	****	<0.0001
	Non-injected:Hml Gal4>+ vs. M. luteus Brain:Hml Gal4>+	-10.61	-11.21 to -10.02	Yes	****	<0.0001			Two-way ANOVA	Ordinary
	Non-injected:Hml Gal4>+ vs. M. luteus Thorax:Hml Gal4>+	-8.284	-8.881 to -7.686	Yes	****	<0.0001			Alpha	0.05
	Non-injected:Hml Gal4>spz RNAi vs. Sterile injury Brain:Hml Gal4>spz RNAi	-3.797	-4.394 to -3.200	Yes	****	<0.0001
	Non-injected:Hml Gal4>spz RNAi vs. M. luteus Brain:Hml Gal4>spz RNAi	-7.948	-8.546 to -7.351	Yes	****	<0.0001			Source of Variation	% of total variation	P value	P value summary	Significant?
	Non-injected:Hml Gal4>spz RNAi vs. Sterile injury Thorax:Hml Gal4>spz RNAi	-0.7574	-1.355 to -0.1602	Yes	**	0.0046			Interaction	5.038	<0.0001	****	Yes
	Non-injected:Hml Gal4>spz RNAi vs. M. luteus Thorax:Hml Gal4>spz RNAi	-3.258	-3.856 to -2.661	Yes	****	<0.0001			Treatment	50.41	<0.0001	****	Yes
	Sterile injury Brain:Hml Gal4>+ vs. M. luteus Brain:Hml Gal4>+	-3.265	-3.862 to -2.668	Yes	****	<0.0001			Genotype	44.4	<0.0001	****	Yes
	Sterile injury Brain:Hml Gal4>spz RNAi vs. M. luteus Brain:Hml Gal4>spz RNAi	-4.151	-4.749 to -3.554	Yes	****	<0.0001
	M. luteus Brain:Hml Gal4>+ vs. M. luteus Brain:Hml Gal4>spz RNAi	4.906	4.309 to 5.503	Yes	****	<0.0001
	M. luteus Brain:Hml Gal4>+ vs. M. luteus Thorax:Hml Gal4>+	2.331	1.734 to 2.928	Yes	****	<0.0001
	Sterile injury Thorax:Hml Gal4>+ vs. M. luteus Thorax:Hml Gal4>+	-5.674	-6.271 to -5.077	Yes	****	<0.0001
	Sterile injury Thorax:Hml Gal4>spz RNAi vs. M. luteus Thorax:Hml Gal4>spz RNAi	-2.501	-3.098 to -1.904	Yes	****	<0.0001
	M. luteus Thorax:Hml Gal4>+ vs. M. luteus Thorax:Hml Gal4>spz RNAi	7.265	6.668 to 7.862	Yes	****	<0.0001
	Fig 2. E MyD88 KD in Glia								Table Analyzed
	Non-injected:Repo Gal4>+ vs. Sterile injury Brain:Repo Gal4>+	-5.836	-6.436 to -5.236	Yes	****	<0.0001
	Non-injected:Repo Gal4>+ vs. M. luteus Brain:Repo Gal4>+	-9.87	-10.47 to -9.270	Yes	****	<0.0001			Two-way ANOVA	Ordinary
	Non-injected:Repo Gal4>+ vs. M. luteus Thorax:Repo Gal4>+	-7.46	-8.060 to -6.860	Yes	****	<0.0001			Alpha	0.05
	Non-injected:Repo Gal4>MyD88 RNAi vs. Sterile injury Brain:Repo Gal4>MyD88 RNAi	-3.127	-3.727 to -2.527	Yes	****	<0.0001
	Non-injected:Repo Gal4>MyD88 RNAi vs. M. luteus Brain:Repo Gal4>MyD88 RNAi	-4.068	-4.668 to -3.468	Yes	****	<0.0001			Source of Variation	% of total variation	P value	P value summary	Significant?
	Non-injected:Repo Gal4>MyD88 RNAi vs. Sterile injury Thorax:Repo Gal4>MyD88 RNAi	-1.444	-2.044 to -0.8436	Yes	****	<0.0001			Interaction	5.865	<0.0001	****	Yes
	Non-injected:Repo Gal4>MyD88 RNAi vs. M. luteus Thorax:Repo Gal4>MyD88 RNAi	-3.36	-3.960 to -2.760	Yes	****	<0.0001			Treatment	32.9	<0.0001	****	Yes
	Sterile injury Brain:Repo Gal4>+ vs. M. luteus Brain:Repo Gal4>+	-4.034	-4.634 to -3.434	Yes	****	<0.0001			Genotype	61.11	<0.0001	****	Yes
	Sterile injury Brain:Repo Gal4>MyD88 RNAi vs. M. luteus Brain:Repo Gal4>MyD88 RNAi	-0.9406	-1.541 to -0.3405	Yes	***	0.0003
	M. luteus Brain:Repo Gal4>+ vs. M. luteus Brain:Repo Gal4>MyD88 RNAi	10.35	9.748 to 10.95	Yes	****	<0.0001
	M. luteus Brain:Repo Gal4>+ vs. M. luteus Thorax:Repo Gal4>+	2.411	1.811 to 3.011	Yes	****	<0.0001
	Sterile injury Thorax:Repo Gal4>+ vs. M. luteus Thorax:Repo Gal4>+	-5.88	-6.480 to -5.280	Yes	****	<0.0001
	Sterile injury Thorax:Repo Gal4>MyD88 RNAi vs. M. luteus Thorax:Repo Gal4>MyD88 RNAi	-1.916	-2.516 to -1.316	Yes	****	<0.0001
	M. luteus Thorax:Repo Gal4>+ vs. M. luteus Thorax:Repo Gal4>MyD88 RNAi	8.645	8.045 to 9.245	Yes	****	<0.0001
	Fig 2. F MyD88 KD in Fatbody								Table Analyzed
	Non-injected:ppl Gal4>+ vs. Sterile injury brain:ppl Gal4>+	-4.285	-5.876 to -2.693	Yes	****	<0.0001
	Non-injected:ppl Gal4>+ vs. M. luteus Brain:ppl Gal4>+	-8.294	-9.885 to -6.702	Yes	****	<0.0001			Two-way ANOVA	Ordinary
	Non-injected:ppl Gal4>+ vs. M. luteus thorax:ppl Gal4>+	-4.019	-5.610 to -2.427	Yes	****	<0.0001			Alpha	0.05
	Non-injected:ppl Gal4>MyD88 RNAi vs. Sterile injury brain:ppl Gal4>MyD88 RNAi	-10.09	-11.69 to -8.503	Yes	****	<0.0001
	Non-injected:ppl Gal4>MyD88 RNAi vs. M. luteus Brain:ppl Gal4>MyD88 RNAi	-11.86	-13.45 to -10.27	Yes	****	<0.0001			Source of Variation	% of total variation	P value	P value summary	Significant?
	Non-injected:ppl Gal4>MyD88 RNAi vs. Sterile injury thorax:ppl Gal4>MyD88 RNAi	-2.217	-3.809 to -0.6258	Yes	**	0.0014			Interaction	6.355	<0.0001	****	Yes
	Non-injected:ppl Gal4>MyD88 RNAi vs. M. luteus thorax:ppl Gal4>MyD88 RNAi	-7.424	-9.015 to -5.832	Yes	****	<0.0001			Treatment	59.58	<0.0001	****	Yes
	Sterile injury brain:ppl Gal4>+ vs. M. luteus Brain:ppl Gal4>+	-4.009	-5.601 to -2.418	Yes	****	<0.0001			Genotype	32.92	<0.0001	****	Yes
	Sterile injury brain:ppl Gal4>MyD88 RNAi vs. M. luteus Brain:ppl Gal4>MyD88 RNAi	-1.762	-3.354 to -0.1709	Yes	*	0.0199
	M. luteus Brain:ppl Gal4>+ vs. M. luteus Brain:ppl Gal4>MyD88 RNAi	3.903	2.311 to 5.494	Yes	****	<0.0001
	M. luteus Brain:ppl Gal4>+ vs. M. luteus Thorax:ppl Gal4>+	4.275	2.684 to 5.866	Yes	****	<0.0001
	Sterile injury thorax:ppl Gal4>+ vs. M. luteus Thorax:ppl Gal4>+	-3.712	-5.304 to -2.121	Yes	****	<0.0001
	Sterile injury thorax:ppl Gal4>MyD88 RNAi vs. M. luteus thorax:ppl Gal4>MyD88 RNAi	-5.207	-6.798 to -3.615	Yes	****	<0.0001
	M. luteus thorax:ppl Gal4>+ vs. M. luteus thorax:ppl Gal4>MyD88 RNAi	4.061	2.470 to 5.653	Yes	****	<0.0001
									Table Analyzed
	Fig 2. G MyD88 KD in Hemocyte
	Non-injected:Hml Gal4>+ vs. Sterile injury Brain:Hml Gal4>+	-3.127	-3.556 to -2.699	Yes	****	<0.0001			Two-way ANOVA	Ordinary
	Non-injected:Hml Gal4>+ vs. M. luteus Brain:Hml Gal4>+	-5.452	-5.880 to -5.023	Yes	****	<0.0001			Alpha	0.05
	Non-injected:Hml Gal4>+ vs. M. luteus Thorax:Hml Gal4>+	-4.032	-4.461 to -3.604	Yes	****	<0.0001
	Non-injected:Hml Gal4>MyD88 RNAi vs. Sterile injury Brain:Hml Gal4>MyD88 RNAi	-2.056	-2.485 to -1.628	Yes	****	<0.0001			Source of Variation	% of total variation	P value	P value summary	Significant?
	Non-injected:Hml Gal4>MyD88 RNAi vs. M. luteus Brain:Hml Gal4>MyD88 RNAi	-7.692	-8.121 to -7.264	Yes	****	<0.0001			Interaction	5.182	<0.0001	****	Yes
	Non-injected:Hml Gal4>MyD88 RNAi vs. Sterile injury Thorax:Hml Gal4>MyD88 RNAi	-0.6434	-1.072 to -0.2147	Yes	***	0.0005			Treatment	44.09	<0.0001	****	Yes
	Non-injected:Hml Gal4>MyD88 RNAi vs. M. luteus Thorax:Hml Gal4>MyD88 RNAi	-4.477	-4.905 to -4.048	Yes	****	<0.0001			Genotype	50.6	<0.0001	****	Yes
	Sterile injury Brain:Hml Gal4>+ vs. M. luteus Brain:Hml Gal4>+	-2.324	-2.753 to -1.896	Yes	****	<0.0001
	Sterile injury Brain:Hml Gal4>MyD88 RNAi vs. M. luteus Brain:Hml Gal4>MyD88 RNAi	-5.636	-6.064 to -5.207	Yes	****	<0.0001
	M. luteus Brain:Hml Gal4>+ vs. M. luteus Brain:Hml Gal4>MyD88 RNAi	2.674	2.246 to 3.103	Yes	****	<0.0001
	M. luteus Brain:Hml Gal4>+ vs. M. luteus Thorax:Hml Gal4>+	1.419	0.9905 to 1.848	Yes	****	<0.0001
	Sterile injury Thorax:Hml Gal4>+ vs. M. luteus Thorax:Hml Gal4>+	-3.159	-3.587 to -2.730	Yes	****	<0.0001
	Sterile injury Thorax:Hml Gal4>MyD88 RNAi vs. M. luteus Thorax:Hml Gal4>MyD88 RNAi	-3.833	-4.262 to -3.405	Yes	****	<0.0001
	M. luteus Thorax:Hml Gal4>+ vs. M. luteus Thorax:Hml Gal4>MyD88 RNAi	4.47	4.042 to 4.899	Yes	****	<0.0001

### Sheet: Table S3
	Table S3. Statistical analysis for main Figure 3.
	Tukey's multiple comparisons test	Mean Diff.	95.00% CI of diff.	Below threshold?	Summary	Adjusted P Value
	Fig. 3A y[1]w[67C23] - All time points								Table Analyzed
	6h:Sterile injury vs. 6h:E.coli	0.2823	-2.614 to 3.179	No	ns	>0.9999
	6h:E.coli vs. 12h:E.coli	2.096	-0.8007 to 4.992	No	ns	0.3276			Two-way ANOVA	Ordinary
	6h:E.coli vs. 24h:E.coli	1.202	-1.695 to 4.098	No	ns	0.9278			Alpha	0.05
	6h:E.coli vs. 36h:E.coli	1.427	-1.469 to 4.324	No	ns	0.8148
	6h:E.coli vs. 48h:E.coli	2.029	-0.8674 to 4.926	No	ns	0.3708			Source of Variation	% of total variation	P value	P value summary	Significant?
	6h:E.coli vs. 2w:E.coli	1.053	-1.843 to 3.950	No	ns	0.9694			Interaction	13.63	0.0002	***	Yes
	12h:Sterile injury vs. 12h:E.coli	-3.228	-6.125 to -0.3314	Yes	*	0.02			Treatment	31.26	<0.0001	****	Yes
	24h:Sterile injury vs. 24h:E.coli	-5.886	-8.782 to -2.989	Yes	****	<0.0001			Genotype	46.32	<0.0001	****	Yes
	36h:Sterile injury vs. 36h:E.coli	-5.442	-8.339 to -2.545	Yes	****	<0.0001
	48h:Sterile injury vs. 48h:E.coli	-3.83	-6.727 to -0.9338	Yes	**	0.0034
	2w:Sterile injury vs. 2w:E.coli	-4.026	-6.923 to -1.130	Yes	**	0.0019
	6h:Sterile injury vs. 12h:Sterile injury	5.606	2.710 to 8.503	Yes	****	<0.0001
	6h:Sterile injury vs. 24h:Sterile injury	7.369	4.473 to 10.27	Yes	****	<0.0001
	6h:Sterile injury vs. 36h:Sterile injury	7.152	4.255 to 10.05	Yes	****	<0.0001
	6h:Sterile injury vs. 48h:Sterile injury	6.142	3.245 to 9.038	Yes	****	<0.0001
	6h:Sterile injury vs. 2w:Sterile injury	5.362	2.465 to 8.258	Yes	****	<0.0001
	6h:Non-injected vs. 6h E. coli Brain	-7.268	-10.80 to -3.733	Yes	****	<0.0001
	6h:E. coli Brain vs. 6h E. coli Thorax	5.162	1.627 to 8.697	Yes	***	0.0003
	Fig. 3B w[1118] - All time points
	24h:Sterile injury vs. 24h:M.luteus	-5.886	-9.743 to -2.028	Yes	**	0.0015			Table Analyzed
	24h:M.luteus vs. 36h:M.luteus	-5.733	-9.590 to -1.875	Yes	**	0.0019
	24h:M.luteus vs. 48h:M.luteus	-6.293	-10.15 to -2.436	Yes	***	0.0007			Two-way ANOVA	Ordinary
	24h:M.luteus vs. 2w:M.luteus	-3.627	-7.484 to 0.2310	No	ns	0.0734			Alpha	0.05
	36h:Sterile injury vs. 36h:M.luteus	-7.767	-11.62 to -3.909	Yes	****	<0.0001
	48h:Sterile injury vs. 48h:M.luteus	-7.078	-10.94 to -3.221	Yes	***	0.0002			Source of Variation	% of total variation	P value	P value summary	Significant?
	2w:Sterile injury vs. 2w:M.luteus	-7.504	-11.36 to -3.647	Yes	***	0.0001			Interaction	0.6976	0.6507	ns	No
									Treatment	25.66	<0.0001	****	Yes
									Genotype	66.97	<0.0001	****	Yes
	Fig. 3C Dipt-LacZ, Drs-GFP y[1]w[*] - All time points								Table Analyzed
	24h:Sterile injury vs. 24h:M.luteus	-2.43	-4.133 to -0.7269	Yes	**	0.0029
	24h:M.luteus vs. 36h:M.luteus	0.6698	-1.033 to 2.373	No	ns	0.8613			Two-way ANOVA	Ordinary
	24h:M.luteus vs. 48h:M.luteus	0.7897	-0.9132 to 2.492	No	ns	0.7411			Alpha	0.05
	24h:M.luteus vs. 2w:M.luteus	1.048	-0.6548 to 2.751	No	ns	0.4371
	36h:Sterile injury vs. 36h:M.luteus	-5.283	-6.986 to -3.581	Yes	****	<0.0001			Source of Variation	% of total variation	P value	P value summary	Significant?
	48h:Sterile injury vs. 48h:M.luteus	-5.536	-7.239 to -3.833	Yes	****	<0.0001			Interaction	6.474	0.0013	**	Yes
	2w:Sterile injury vs. 2w:M.luteus	-3.805	-5.507 to -2.102	Yes	****	<0.0001			Treatment	13.98	<0.0001	****	Yes
									Genotype	75.53	<0.0001	****	Yes

### Sheet: Table S4
	Table S4. Statistical analysis for main Figure 4.
	Fig. 4A Rel-del control vs Rel-del mutant and Rel[E20] mutants (Brain E.coli infection)									Fig. 4B Rel-del control vs Rel-del mutant and Rel[E20] mutants (sytemic E.coli infection)
	Table Analyzed	CFU Control vs Rel-Mutant Brain								Table Analyzed	CFU Control vs Rel-Mutant Thorax
	Two-way ANOVA	Ordinary								Two-way ANOVA	Ordinary
	Alpha	0.05								Alpha	0.05
	Source of Variation	% of total variation	P value	P value summary	Significant?					Source of Variation	% of total variation	P value	P value summary	Significant?
	Interaction	16.4	<0.0001	****	Yes					Interaction	17.93	<0.0001	****	Yes
	Treatment	78.38	<0.0001	****	Yes					Treatment	71.05	<0.0001	****	Yes
	Genotype	2.937	0.0006	***	Yes					Genotype	6.112	0.0007	***	Yes
	Fig. 4C Dipt-LacZ, Drs-GFP y[1]w* vs Dif[1] (Brain M.luteus infection)									Fig. 4D Dipt-LacZ, Drs-GFP y[1]w* vs Dif[1] (sytemic M.luteus infection)
	Table Analyzed	CFU Control vs Dif Brain								Table Analyzed	CFU Control vs Dif Systemic
	Two-way ANOVA	Ordinary								Two-way ANOVA	Ordinary
	Alpha	0.05								Alpha	0.05
	Source of Variation	% of total variation	P value	P value summary	Significant?					Source of Variation	% of total variation	P value	P value summary	Significant?
	Interaction	9.947	<0.0001	****	Yes					Interaction	11.37	<0.0001	****	Yes
	Treatment	76.66	<0.0001	****	Yes					Treatment	64.9	<0.0001	****	Yes
	Genotype	12.12	<0.0001	****	Yes					Genotype	20.89	<0.0001	****	Yes
